# Mapping Histoplasma in Bats and Cave Ecosystems: Evidence from Midwestern Brazil

**DOI:** 10.1101/2025.03.31.641930

**Authors:** João Paulo Romualdo Alarcão Bernardes, Bernardo Guerra Tenório, Joaquim Lucas, Carlos Emilio Molano Paternina, Regianne Kelly Moreira da Silva, Fabián Andrés Hurtado Erazo, Ildinete Silva Pereira, Lucas Gomes de Brito Alves, Paulo Henrique Rosado Arenas, Igor Daniel Bueno-Rocha, Edvard Dias Magalhães, Herdson Renney de Sousa, Hugo Costa Paes, Rosely Maria Zancopé-Oliveira, Daniel Ricardo Matute, Maria Sueli Soares Felipe, Ludmilla Moura de Souza Aguiar, Sébastien Olivier Charneau, André Moraes Nicola, Marcus de Melo Teixeira

**Author notes:** **Correspondence:** Marcus de Melo Teixeira - Núcleo de Medicina Tropical, Faculdade de Medicina, Universidade de Brasília, Campus Universitário Darcy Ribeiro, Asa Norte, Brasília, DF, Brazil CEP 70910-900. First Author and Second Author contributed equally to this work. Author order was determined by Marcus de Melo Teixeira.

## Abstract

Caves serve as natural reservoirs for diverse microbial species due to their unique biotic and abiotic conditions. *Histoplasma* spp. is frequently associated with guano-enriched soil, low luminosity, and high humidity, particularly in Latin America, a region highly endemic for histoplasmosis. Despite the continent’s diverse biomes, local environmental and host distributions of *Histoplasma* remain poorly understood. To address this knowledge gap, we conducted a *Histoplasma*-specific quantitative PCR (qPCR) assay targeting the *hc100* gene on guano samples from seven bat-inhabited caves and tissue samples from 74 bats of nine species in the Federal District of Brazil and surrounding regions. We detected *Histoplasma* DNA in 16 of 80 soil samples (20%) and in 33 bats representing seven species. Among 222 tissue samples (74 lung, 74 spleen, 74 brain), 39 tested positive: 22 lung, 10 spleen, and 7 brain samples. Four bats had *Histoplasma* DNA in both lung and brain, and two in both lung and spleen. By mapping the presence of *Histoplasma* across sampled caves, we identified environmental hotspots of fungal prevalence, emphasizing the need for targeted surveillance.

**Importance:** Our study provides critical insights into the environmental and host distribution of *Histoplasma* spp. in Brazil, identifying caves with high fungal prevalence and demonstrating its presence in multiple bat species. These findings underscore the necessity of public health interventions to mitigate the risk of histoplasmosis among cave visitors in the region. Additionally, we highlight the utility of qPCR for detecting *Histoplasma* in environmental and biological samples, supporting future epidemiological research in Latin America.
