## Supplementary material for "Mapping Histoplasma in Bats and Cave Ecosystems: Evidence from Midwestern Brazil": Table S1

### Sheet: Trable S1
Table S1. Mean Cq of qPCR from Cave Soil and Guano Samples.
Nº	Cave	State	Sample	Mean Cq
1	Gruta Dois Irmãos	Federal District	Soil/Guano	N.D.
2	Gruta Dois Irmãos	Federal District	Soil/Guano	N.D.
3	Gruta Dois Irmãos	Federal District	Soil/Guano	N.D.
4	Gruta Dois Irmãos	Federal District	Soil/Guano	31.789
5	Gruta Dois Irmãos	Federal District	Soil/Guano	N.D.
6	Gruta Dois Irmãos	Federal District	Soil/Guano	N.D.
7	Gruta Dois Irmãos	Federal District	Soil/Guano	N.D.
8	Gruta Dois Irmãos	Federal District	Soil/Guano	N.D.
9	Gruta Dois Irmãos	Federal District	Soil/Guano	N.D.
10	Gruta Dois Irmãos	Federal District	Soil/Guano	N.D.
11	Gruta Dois Irmãos	Federal District	Soil/Guano	31.643
12	Gruta Dois Irmãos	Federal District	Soil/Guano	N.D.
13	Gruta Dois Irmãos	Federal District	Soil/Guano	N.D.
14	Gruta Dois Irmãos	Federal District	Soil/Guano	31.38
15	Gruta Dois Irmãos	Federal District	Soil/Guano	N.D.
16	Gruta Dois Irmãos	Federal District	Soil/Guano	N.D.
17	Gruta Dois Irmãos	Federal District	Soil/Guano	N.D.
18	Gruta Dois Irmãos	Federal District	Soil/Guano	N.D.
19	Gruta Dois Irmãos	Federal District	Soil/Guano	N.D.
20	Gruta Dois Irmãos	Federal District	Soil/Guano	N.D.
21	Gruta Dois Irmãos	Federal District	Soil/Guano	N.D.
22	Gruta Dois Irmãos	Federal District	Soil/Guano	N.D.
23	Gruta Dois Irmãos	Federal District	Soil/Guano	N.D.
24	Gruta Dois Irmãos	Federal District	Soil/Guano	N.D.
25	Gruta Dois Irmãos	Federal District	Soil/Guano	N.D.
26	Gruta Dois Irmãos	Federal District	Soil/Guano	N.D.
27	Gruta Dois Irmãos	Federal District	Soil/Guano	N.D.
28	Gruta Dois Irmãos	Federal District	Soil/Guano	N.D.
30	Gruta Dois Irmãos	Federal District	Soil/Guano	N.D.
1	Gruta do Sal/Fenda II (2020)	Federal District	Soil/Guano	33.879
2	Gruta do Sal/Fenda II (2020)	Federal District	Soil/Guano	33.564
3	Gruta do Sal/Fenda II (2020)	Federal District	Soil/Guano	N.D.
4	Gruta do Sal/Fenda II (2020)	Federal District	Soil/Guano	N.D.
5	Gruta do Sal/Fenda II (2020)	Federal District	Soil/Guano	N.D.
1	Gruta do Sal/Fenda II (2021)	Federal District	Soil/Guano	35.237
2	Gruta do Sal/Fenda II (2021)	Federal District	Soil/Guano	N.D.
3	Gruta do Sal/Fenda II (2021)	Federal District	Soil/Guano	N.D.
4	Gruta do Sal/Fenda II (2021)	Federal District	Soil/Guano	N.D.
5	Gruta do Sal/Fenda II (2021)	Federal District	Soil/Guano	N.D.
6	Gruta do Sal/Fenda II (2021)	Federal District	Soil/Guano	N.D.
7	Gruta do Sal/Fenda II (2021)	Federal District	Soil/Guano	N.D.
8	Gruta do Sal/Fenda II (2021)	Federal District	Soil/Guano	N.D.
9	Gruta do Sal/Fenda II (2021)	Federal District	Soil/Guano	34.316
10	Gruta do Sal/Fenda II (2021)	Federal District	Soil/Guano	N.D.
11	Gruta do Sal/Fenda II (2021)	Federal District	Soil/Guano	N.D.
12	Gruta do Sal/Fenda II (2021)	Federal District	Soil/Guano	30.54
13	Gruta do Sal/Fenda II (2021)	Federal District	Soil/Guano	N.D.
14	Gruta do Sal/Fenda II (2021)	Federal District	Soil/Guano	N.D.
1	Gruta do Volks Clube	Federal District	Soil/Guano	N.D.
2	Gruta do Volks Clube	Federal District	Soil/Guano	N.D.
3	Gruta do Volks Clube	Federal District	Soil/Guano	N.D.
4	Gruta do Volks Clube	Federal District	Soil/Guano	N.D.
5	Gruta do Volks Clube	Federal District	Soil/Guano	N.D.
6	Gruta do Volks Clube	Federal District	Soil/Guano	N.D.
1	Gruta dos Ecos	Goiás	Soil/Guano	N.D.
2	Gruta dos Ecos	Goiás	Soil/Guano	N.D.
3	Gruta dos Ecos	Goiás	Soil/Guano	35.991
4	Gruta dos Ecos	Goiás	Soil/Guano	36.565
5	Gruta dos Ecos	Goiás	Soil/Guano	N.D.
7	Gruta dos Ecos	Goiás	Soil/Guano	35.836
1	Toca da Onça	Goiás	Soil/Guano	N.D.
2	Toca da Onça	Goiás	Soil/Guano	34.928
3	Toca da Onça	Goiás	Soil/Guano	33.335
4	Toca da Onça	Goiás	Soil/Guano	N.D.
5	Toca da Onça	Goiás	Soil/Guano	37.555
6	Toca da Onça	Goiás	Soil/Guano	N.D.
7	Toca da Onça	Goiás	Soil/Guano	N.D.
1	Lapa do Musungo	Goiás	Soil/Guano	N.D.
2	Lapa do Musungo	Goiás	Soil/Guano	N.D.
3	Lapa do Musungo	Goiás	Soil/Guano	N.D.
1	Gruta do Tamboril	Minas Gerais	Soil/Guano	N.D.
2	Gruta do Tamboril	Minas Gerais	Soil/Guano	N.D.
3	Gruta do Tamboril	Minas Gerais	Soil/Guano	N.D.
4	Gruta do Tamboril	Minas Gerais	Soil/Guano	N.D.
5	Gruta do Tamboril	Minas Gerais	Soil/Guano	34.402
6	Gruta do Tamboril	Minas Gerais	Soil/Guano	N.D.
7	Gruta do Tamboril	Minas Gerais	Soil/Guano	N.D.
8	Gruta do Tamboril	Minas Gerais	Soil/Guano	N.D.
9	Gruta do Tamboril	Minas Gerais	Soil/Guano	N.D.
N.D.: Non detected.
N.D.: Non detected.

### Sheet: Table S2
Table S2. Mean Cq of qPCR Tissue Samples (Spleen, Brain and Lungs) from Bats
Nº	Species	Location	Gender	Mean Spleen Cq	Mean Brain Cq	Mean Lungs Cq
1	Artibeus lituratus	UnB - Darcy Ribeiro Memorial	Male	N.D.	N.D.	33.441
2	Artibeus lituratus	UnB - Darcy Ribeiro Memorial	Female	N.D.	N.D.	N.D.
3	Artibeus lituratus	UnB - Darcy Ribeiro Memorial	Female	N.D.	N.D.	35.236
4	Artibeus lituratus	UnB - Darcy Ribeiro Memorial	Male	N.D.	N.D.	36.804
5	Artibeus planirostris	UnB - Darcy Ribeiro Memorial	Male	N.D.	N.D.	N.D.
6	Artibeus planirostris	UnB - Darcy Ribeiro Memorial	Male	N.D.	N.D.	N.D.
7	Artibeus planirostris	UnB - Darcy Ribeiro Memorial	Male	N.D.	N.D.	N.D.
8	Glossophaga soricina	UnB - Darcy Ribeiro Memorial	Male	N.D.	N.D.	N.D.
9	Artibeus lituratus	UnB - Darcy Ribeiro Memorial	Male	N.D.	N.D.	N.D.
10	Artibeus lituratus	UnB - Darcy Ribeiro Memorial	Female	N.D.	N.D.	N.D.
11	Glossophaga soricina	UnB - Darcy Ribeiro Memorial	Male	N.D.	15.333	N.D.
12	Cynomops planirostris	Brasília - Asa Sul 405	Female	32.906	N.D.	36.909
13	Cynomops planirostris	Brasília - Asa Sul 405	Male	N.D.	N.D.	N.D.
14	Cynomops planirostris	Brasília - Asa Sul 405	Female	N.D.	N.D.	N.D.
15	Cynomops planirostris	Brasília - Asa Sul 405	Female	N.D.	N.D.	N.D.
16	Cynomops planirostris	Brasília - Asa Sul 405	Male	35.56	N.D.	N.D.
17	Artibeus lituratus	Brasília - Asa Sul 404	Male	N.D.	18.266	N.D.
18	Glossophaga soricina	Gruta Dois Irmãos	Female	34.594	N.D.	36.737
19	Glossophaga soricina	Gruta do Sal	Male	33.835	N.D.	N.D.
20	Glossophaga soricina	Gruta Dois Irmãos	Male	N.D.	N.D.	N.D.
21	Glossophaga soricina	Gruta Dois Irmãos	Male	N.D.	18.537	N.D.
22	Glossophaga soricina	Gruta Dois Irmãos	Female	N.D.	N.D.	N.D.
23	Diphylla ecaudata	Gruta do Sal	Male	N.D.	19.252	35.271
24	Diphylla ecaudata	Gruta do Sal	Male	N.D.	N.D.	N.D.
25	Diphylla ecaudata	Gruta do Sal	Female	N.D.	13.565	35.522
26	Diphylla ecaudata	Gruta do Sal	Female	N.D.	N.D.	N.D.
27	Diphylla ecaudata	Gruta do Sal	Female	N.D.	N.D.	35.236
28	Diphylla ecaudata	Gruta do Sal	Male	N.D.	N.D.	N.D.
29	Diphylla ecaudata	Gruta do Sal	Male	N.D.	26.4	32.31
30	Diphylla ecaudata	Gruta do Sal	Male	N.D.	N.D.	12.734
31	Diphylla ecaudata	Gruta do Sal	Male	N.D.	N.D.	34.282
32	Desmodus rotundus	Água Rasa Farm	Female	N.D.	N.D.	32.794
33	Desmodus rotundus	Água Rasa Farm	Male	33.562	N.D.	N.D.
34	Desmodus rotundus	Água Rasa Farm	Male	N.D.	N.D.	N.D.
35	Desmodus rotundus	Água Rasa Farm	Female	N.D.	N.D.	N.D.
36	Desmodus rotundus	Água Rasa Farm	Male	N.D.	N.D.	38.903
37	Glossophaga soricina	Gruta Dois Irmãos	Female	N.D.	N.D.	34.689
38	Desmodus rotundus	Gruta Água Rasa	Male	34.385	N.D.	N.D.
39	Desmodus rotundus	Gruta Dois Irmãos	N/D	34.65	N.D.	N.D.
40	Desmodus rotundus	Gruta do Sal	Female	35.119	N.D.	N.D.
41	Desmodus rotundus	Gruta Água Rasa	Male	34.961	N.D.	N.D.
42	Diaemus youngi	Gruta do Sal	Male	N.D.	N.D.	N.D.
43	Diaemus youngi	Gruta do Sal	Male	N.D.	N.D.	N.D.
44	Artibeus lituratus	Jataí Farm	Male	N.D.	N.D.	N.D.
N.D.	Desmodus rotundus	Gruta Água Rasa	Female	N.D.	N.D.	N.D.
46	Nyctinomops laticaudatus	Universidade de Brasília Restaurant	Male	N.D.	N.D.	37.082
47	Nyctinomops laticaudatus	Universidade de Brasília Restaurant	Female	N.D.	N.D.	N.D.
48	Nyctinomops laticaudatus	Universidade de Brasília Restaurant	Female	N.D.	N.D.	37.414
49	Glossophaga soricina	Granja do Torto	Female	N.D.	N.D.	36.792
50	Glossophaga soricina	Granja do Torto	Male	N.D.	N.D.	N.D.
51	Glossophaga soricina	Granja do Torto	Male	N.D.	N.D.	34.268
52	Glossophaga soricina	Granja do Torto	Male	N.D.	N.D.	N.D.
53	Glossophaga soricina	Granja do Torto	Male	N.D.	N.D.	N.D.
54	Glossophaga soricina	Brasília - Asa Norte 716	Female	N.D.	N.D.	N.D.
55	Glossophaga soricina	Brasília - Asa Norte 716	Male	33.879	N.D.	N.D.
56	Glossophaga soricina	Brasília - Asa Norte 716	Male	N.D.	N.D.	N.D.
57	Nyctinomops laticaudatus	Universidade de Brasília Restaurant	Male	N.D.	N.D.	N.D.
58	Nyctinomops laticaudatus	Universidade de Brasília Restaurant	Female	N.D.	40.111	36.574
59	Diaemus youngi	Gruta do Sal	Female	N.D.	N.D.	N.D.
60	Diaemus youngi	Gruta do Sal	Female	N.D.	N.D.	N.D.
61	Diaemus youngi	Gruta do Sal	Female	N.D.	N.D.	N.D.
62	Diaemus youngi	Gruta do Sal	Male	N.D.	N.D.	N.D.
63	Diaemus youngi	Gruta do Sal	Female	N.D.	N.D.	N.D.
64	Diaemus youngi	Gruta do Sal	Male	N.D.	N.D.	N.D.
65	Diphylla ecaudata	Gruta do Sal	Female	N.D.	N.D.	34.947
66	Artibeus planirostris	Brasília - Asa Norte 210	N/D	N.D.	N.D.	36.286
67	Artibeus planirostris	Brasília - Asa Norte 210	N/D	N.D.	N.D.	N.D.
68	Artibeus planirostris	Brasília - Asa Norte 210	Female	N.D.	N.D.	N.D.
69	Artibeus planirostris	Brasília - Asa Norte 210	Female	N.D.	N.D.	N.D.
70	Molossus molossus	Brasília - Asa Sul 405	Female	N.D.	N.D.	N.D.
71	Glossophaga soricina	Gruta Kipreste	Female	N.D.	N.D.	N.D.
72	Glossophaga soricina	Gruta Kipreste	Female	N.D.	N.D.	34.237
73	Diaemus youngi	Gruta do Sal	Male	N.D.	N.D.	N.D.
74	Diaemus youngi	Gruta do Sal	Female	N.D.	N.D.	N.D.
N.D.: Non detected.
